# Improving the suppressive power of homing gene drive by co-targeting a distant-site female fertility gene

**DOI:** 10.1101/2023.12.07.570117

**Authors:** Nicky R. Faber, Xuejiao Xu, Jingheng Chen, Shibo Hou, Jie Du, Bart A. Pannebakker, Bas J. Zwaan, Joost van den Heuvel, Jackson Champer

**Author notes:** Correspondence (NRF), (JC). These authors contributed equally to this work and may list themselves as first author when referencing this manuscript (Nicky R. Faber, Xuejiao Xu).

## Abstract

Gene drive technology has the potential to address major biological challenges, including the management of disease vectors, invasive species, and agricultural pests. After releasing individuals carrying the gene drive in the target population, suppression gene drives are designed to spread at a rapid rate and carry a recessive fitness cost, thus bringing about a decline in population size or even complete suppression. Well-studied homing suppression drives have been shown to be highly efficient in *Anopheles* mosquitoes and were successful in eliminating large cage populations. However, for other organisms, including *Aedes* mosquitoes, homing gene drives are so far too inefficient to achieve complete population suppression, mainly due to lower rates of drive conversion, which is the rate at which wild type alleles are converted into drive alleles. Low drive conversion is also a major issue in vertebrates, as indicated by experiments in mice. To tackle this issue, we propose a novel gene drive design that has two targets: a homing site where the drive is located and drive conversion takes place (with rescue for an essential gene), and a distant site for providing the fitness cost for population suppression (preferably a female fertility gene, for which no rescue is provided). We modeled this design and found that the two-target system allows suppression to occur over a much wider range of drive conversion efficiency. Specifically, in the new design, the suppressive power depends mostly on total gRNA cutting efficiency instead of just drive conversion efficiency, which is advantageous because cut rates are often substantially higher than drive conversion rates. We constructed a proof of concept in *Drosophila melanogaster* and show that both components of the gene drive function successfully. However, embryo drive activity from maternally deposited Cas9 as well as fitness costs for female drive heterozygotes both remain significant challenges for two-target and standard suppression drives. Overall, our improved gene drive design eases the development of strong homing suppression gene drives for many species where drive conversion is less efficient.
