## Supplementary Data for "Improving the suppressive power of homing gene drive by co-targeting a distant-site female fertility gene"

### Sheet: Data Set S1
Data Set S1 Drive Crosses
♀ = female		D = drive allele (gRNA-expressing allele)								Binomial exact test is used for comparison with average scores and Mendelian expectation, and Fisher's exact test is used for group comparison: n.s. non-significant, *p<0.05, **p<0.01, ***p<0.001. The alternative analysis means binomial test using a R package.
♂ = male		+ = wild type allele								SEM = standard error of the mean
R = DsRed phenotype		G = EGFP phenotype			RG = both DsRed and EGFP phenotypes (containing both drive and Cas9 cassettes)
WT = wild type		1A and 1D are two isolated drive lines with EGFP marker, SNc9NR is a nanos-Cas9 line with DsRed marker.
Progeny of D/+ flies (with one copy of Cas9) and w1118 flies												Totals for all flies pooled (binomial test)							Alternative analysis
Cross	Vial #	RG♂	RG♀	R♂	R♀	G♂	G♀	WT♂	WT♀	Total		Comparison	Group	Rate	SEM	p-value compared to Mendelian inheritance			Rate	SEM
1A.RG ♂ x w1118 ♀	#1	46	44	14	5	44	50	14	10	227		Drive inheritance	1A.RG ♂	0.780263	0.0150198	0<0.0001****			0.782	0.0332
	#2	55	49	11	13	46	55	16	17	262			1D.RG ♂	0.728306	0.0142975	0<0.0001****			0.763	0.0505
	#3	16	11	13	13	21	15	9	3	101			1A.RG ♀	0.725869	0.0160029	0<0.0001****			0.715	0.027
	#4	24	18	0	0	13	16	11	8	90			1D.RG ♀	0.6675	0.0166562	0<0.0001****			0.67	0.0212
	#5	13	26	1	1	13	18	5	3	80		Drive conversion	1A.RG ♂	0.560526	0.0300397
	subtotal	154	148	39	32	137	154	55	41	760			1D.RG ♂	0.456612	0.028595
1D.RG ♂ x w1118 ♀	#1	45	40	25	21	67	63	21	17	299			1A.RG ♀	0.451737	0.0320057
	#2	33	34	28	21	30	34	32	24	236			1D.RG ♀	0.335	0.0333124
	#3	45	45	9	11	56	57	4	17	244		Cas9 Inheritance	1A.RG ♂	0.490789	0.0181338	0.6373 n.s.
	#4	35	21	0	0	17	14	7	4	98			1D.RG ♂	0.47314	0.0160474	0.1011 n.s.
	#5	19	21	2	3	19	10	8	9	91			1A.RG ♀	0.525097	0.0179148	0.1728 n.s.
	subtotal	177	161	64	56	189	178	72	71	968			1D.RG ♀	0.46125	0.0176245	0.0310*
1A.RG ♀ x w1118 ♂	#1	12	16	4	7	7	10	5	3	64
	#2	18	13	7	7	10	14	5	3	77
	#3	17	15	5	12	19	8	9	4	89		Drive Inheritance group comparison (Fisher's exact test)
	#4	15	7	10	5	10	5	8	8	68			1A.RG ♂	1D.RG ♂	1A.RG ♀	1D.RG ♀
	#5	14	10	7	3	10	12	3	4	63		1A.RG ♂	-	0.0137*	0.0153*	0.0001***
	#6	12	15	9	5	14	17	7	4	83		1D.RG ♂		-	0.9140n.s.	0.0057**
	#7	29	31	7	7	30	33	13	9	159		1A.RG ♀			-	0.0118*
	#8	35	37	7	10	32	37	9	7	174		1D.RG ♀				-
	subtotal	152	144	56	56	132	136	59	42	777
1D.RG ♀ x w1118 ♂	#1	8	12	6	4	28	23	21	24	126
	#2	12	19	11	6	33	25	15	15	136
	#3	22	10	4	11	15	12	8	5	87
	#4	23	19	2	10	18	10	6	6	94
	#5	12	7	4	5	10	7	8	2	55
	#6	11	19	11	9	17	16	6	10	99
	#7	27	15	2	12	11	11	10	4	92
	#8	19	20	11	6	22	21	6	6	111
	subtotal	134	121	51	63	154	125	80	72	800

### Sheet: Data Set S2
Data Set S2 Cage Experiment
Glossary			Phenotype	Genotypes in RpL35A homing site
G = EGFP phenotype			G	D/D, D/WT, D/r2
R = DsRed phenotype			R	WT/WT, r2/WT, r2/r2
Cage 1 (drive line 1A carring two copies of Cas9 was released into a Cas9 background cage)
Generation	RG♂	RG♀	R♂	R♀	Total		Drive carrier frequency
G0	66	56	15	11	148		0.824324
G1	0	3	1	1	5		0.6
G2	45	9	125	200	379		0.14248
G3	0	0	65	43	108		0
G4	0	0	16	10	26		0
G5	0	0	37	24	61		0
Cage 2 (drive line 1A carring two copies of Cas9 was released into Cas9 background)
Generation	RG♂	RG♀	R♂	R♀	Total		Drive carrier frequency
G0	97	94	26	30	247		0.773279
G1	54	83	121	156	414		0.330918
G2	24	15	76	102	217		0.179724
G3	36	18	104	80	238		0.226891
G4	11	12	45	58	126		0.18254
G5	8	12	99	105	224		0.0892857
Cage 3 (drive line 1D carring two copies of Cas9 was released into Cas9 background)
Generation	RG♂	RG♀	R♂	R♀	Total		Drive carrier frequency
G0	48	50	4	12	114		0.859649
G1	0	4	0	1	5		0.8
G2	0	0	0	0	0		-
Cage 4 (drive line 1D carring two copies of Cas9 was released into Cas9 background)
Generation	RG♂	RG♀	R♂	R♀	Total		Drive carrier frequency
G0	79	52	10	31	172		0.761628
G1	19	29	65	69	182		0.263736
G2	21	23	56	55	155		0.283871
G3	0	0	67	122	189		0

### Sheet: Data Set S3
Data Set S3 Fertility and Fecundity Test
♀ = female		D = drive allele								Binomial exact test is used for comparison with average scores and Mendelian expectation, and Fisher's exact test is used for group comparison: n.s. non-significant, *p<0.05, **p<0.01, ***p<0.001. The alternative analysis means binomial test using a R package.
♂ = male		+ = wild type allele								SEM = standard error of the mean
R = DsRed phenotype		G = EGFP phenotype			RG = both DsRed and EGFP phenotypes (containing both drive and Cas9 cassettes)
WT = wild type		1A and 1D are two isolated drive lines with EGFP marker, SNc9NR is a nanos-Cas9 line with DsRed marker.
Progeny of D/+ flies (with two copies of Cas9) and Cas9 homogyzous flies
Cross	Vial #	Eggs				RG♂	RG♀	R♂	R♀	Total adults		Totals for all flies pooled						Alternative analysis
		Day 1	Day 2	Day3	Total eggs							Comparison	Group	Rate	SEM	p-value compared to Mendelian inheritance		Rate	SEM
1A.RG ♂ x SNc9NR ♀	#1	44	27	34	105	32	34	11	21	98		Drive inheritance	1A.RG ♂	0.676674	0.0224784	0.004564**		0.678	0.0276
	#2	35	23	24	82	33	17	15	15	80			1A.RG ♀	0.737143	0.0332749	0.00049***		0.765	0.0625
	#3	38	32	25	95	23	30	16	20	89			1D.RG ♂	0.759644	0.0232765	0.00045***		0.76	0.0233
	#4	33	17	32	82	31	26	11	9	77			1D.RG ♀	0.77551	0.0421482	0.002137**		0.93	0.0748
	#5	34	27	28	89	37	30	10	12	89		Drive conversion	1A.RG ♂	0.353349	0.0449569
	subtotal	184	126	143	453	156	137	63	77	433			1A.RG ♀	0.474286	0.0665498
1D.RG ♂ x SNc9NR ♀	#1	33	23	21	77	27	24	6	8	65			1D.RG ♂	0.519288	0.046553
	#2	33	21	20	74	20	29	5	11	65			1D.RG ♀	0.55102	0.0842964
	#3	38	23	23	84	23	28	10	8	69
	#4	25	22	25	72	19	21	8	11	59
	#5	0	43	54	97	32	33	8	6	79
	subtotal	129	132	143	404	121	135	37	44	337
1A.RG ♀ x SNc9NR ♂	#1	17	21	25	63	20	14	6	11	51
	#2	25	45	41	111	3	4	1	0	8
	#3	68	26	29	123	6	7	1	1	15		Comparison	Group	Rate	SEM			Comparison	Group	Number	SEM
	#4	56	15	33	104	4	8	0	1	13		Egg-to-adult survival	1A.RG ♂	0.95585	0.00965187			Average number of eggs per female per day	1A.RG ♂	30.2	1.73809
	#5	31	13	34	78	23	18	7	13	61			1A.RG ♀	0.256975	0.0167446				1A.RG ♀	32.4286	3.35273
	#6	62	44	32	138	11	6	2	3	22			1A.R ♂	0.91573	0.0120212				1A.R ♂	29.6667	2.23899
	#7	15	22	27	64	3	2	0	0	5			1A.R ♀	0.697624	0.0213449				1A.R ♀	25.7222	4.56028
	subtotal	274	186	221	681	70	59	17	29	175			1D.RG ♂	0.834158	0.0185046				1D.RG ♂	26.9333	3.169
1D.RG. ♀ x SNc9NR ♂	#1	57	36	29	122	6	5	0	1	12			1D.RG ♀	0.225806	0.02007				1D.RG ♀	28.9333	2.65019
	#2	21	21	23	65	7	4	0	0	11			1D.R ♂	0.889197	0.0165204				1D.R ♂	24.0667	3.07132
	#3	42	26	31	99	1	3	0	0	4			1D.R ♀	0.891566	0.0170644				1D.R ♀	22.1333	1.98774
	#4	36	19	22	77	1	2	0	0	3
	#5	26	24	21	71	23	24	9	12	68		Drive Inheritance group comparison (Fisher's exact test)
	subtotal	182	126	126	434	38	38	9	13	98			1A.RG ♂	1A.RG ♀	1D.RG ♂	1D.RG ♀
1A.R ♂ x SNc9NR ♀	#1	38	22	23	83	0	0	29	36	65		1A.RG ♂	-	0.1465n.s.	0.0128*	0.0679n.s.
	#2	34	30	25	89	0	0	41	43	84		1A.RG ♀		-	0.5907n.s.	0.5601n.s.
	#3	15	30	18	63	0	0	32	27	59		1D.RG ♂			-	0.7887n.s.
	#4	46	43	36	125	0	0	67	53	120		1D.RG ♀				-
	#5	45	18	23	86	0	0	44	40	84
	#6	36	27	25	88	0	0	34	43	77
	subtotal	214	170	150	534	0	0	247	242	489		Average number of eggs per female per day group comparison (t-test)
1D.R ♂ x SNc9NR ♀	#1	15	26	20	61	0	0	30	28	58			1A.RG ♂	1A.RG ♀	1A.R ♂	1A.R ♀	1D.RG ♂	1D.RG ♀	1D.R ♂	1D.R ♀
	#2	12	44	16	72	0	0	24	32	56		1A.RG ♂	-	0.6024n.s.	0.8574n.s.	0.4003n.s.	0.3736n.s.	0.6917n.s.	0.0934n.s.	0.0049**
	#3	3	35	14	52	0	0	34	17	51		1A.RG ♀		-	0.5126n.s.	0.2350n.s.	0.2588n.s.	0.4481n.s.	0.0870n.s.	0.0228*
	#4	42	25	31	98	0	0	39	46	85		1A.R ♂			-	0.4422n.s.	0.4753n.s.	0.8313n.s.	0.1426n.s.	0.0193*
	#5	30	14	34	78	0	0	34	37	71		1A.R ♀				-	0.8355n.s.	0.5678n.s.	0.7755n.s.	0.5053n.s.
	subtotal	102	144	115	361	0	0	161	160	321		1D.RG ♂					-	0.6321n.s.	0.5222n.s.	0.2102n.s.
1A.R ♀ x SNc9NR ♂	#1	42	20	28	90	0	0	2	5	7		1D.RG ♀						-	0.2408n.s.	0.0496*
	#2	53	14	38	105	0	0	49	48	97		1D.R ♂							-	0.6001n.s.
	#3	58	13	38	109	0	0	58	48	106		1D.R ♀								-
	#4	0	42	54	96	0	0	49	47	96
	#5	7	0	2	9	0	0	5	4	9
	#6	10	15	29	54	0	0	6	2	8		Egg-to-adult survival group comparison (Fisher's exact test)
	subtotal	170	104	189	463	0	0	169	154	323			1A.RG ♂	1A.RG ♀	1A.R ♂	1A.R ♀	1D.RG ♂	1D.RG ♀	1D.R ♂	1D.R ♀
1D.R ♀ x SNc9NR ♂	#1	37	23	28	88	0	0	37	45	82		1A.RG ♂	-	0.0001***	0.0028**	0.0001***	0.0001***	0.0001***	0.0004***	0.0007***
	#2	15	24	23	62	0	0	21	32	53		1A.RG ♀		-	0.0001***	0.0001***	0.0001***	0.2535n.s.	0.0001***	0.0001***
	#3	25	28	25	78	0	0	33	37	70		1A.R ♂			-	0.0001***	0.0002***	0.0001***	0.2016n.s.	0.2799n.s.
	#4	27	21	7	55	0	0	31	24	55		1A.R ♀				-	0.0001***	0.0001***	0.0001***	0.0001***
	#5	24	9	16	49	0	0	18	18	36		1D.RG ♂					-	0.0001***	0.0288*	0.0324*
	subtotal	128	105	99	332	0	0	140	156	296		1D.RG ♀						-	0.0001***	0.0001***
												1D.R ♂							-	1.0000n.s.
												1D.R ♀								-
